# Innovations in spinal cord cell type heterogeneity across vertebrate evolution

**DOI:** 10.1101/2025.10.09.680955

**Authors:** Yuri Ignatyev, Stavros Papadopoulos, Mateja Soretić, Jake Yeung, Tzi-Yang Lin, Elly M Tanaka, Leonid Peshkin, Ariel J Levine, Mariano I Gabitto, Lora B Sweeney

## Abstract

Vertebrates display remarkable diversity of sensorimotor behaviors, each adapted to distinct ecological and survival demands. This diversity raises fundamental questions about the evolutionary origin of motor control: do conserved spinal circuits underlie these behaviors, and how have they diverged across species. Recent studies detail spinal cell-type architecture in mammals but comparable, high-resolution atlases of the non-mammalian spinal cord are lacking. Here, we compare spinal cord cell types between fish, frogs, mice and humans, spanning ∼450 million years of evolution. Across species, we define highly conserved programs of cell type specification that segregate spinal neurons into nearly identical cardinal classes during development. This contrasts with adult stages, when spinal cell-type composition selectively diverges for excitatory neuron subpopulations. Using spatial transcriptomics, we localize this species divergence to the superficial, dorsal spinal cord, where variant neuropeptide expression defines mammalian-specific cell types. The most dorsal spinal cord thus emerges as a recently evolved hub for sensory integration in mammals, a neospinal cord analogous to the neocortex.
