## Supplementary material for "Innovations in spinal cord cell type heterogeneity across vertebrate evolution": Table S1

### Sheet: Table_S1_Dev_Markers_Resolve
gene_ids
LOC108712602
LOC108713448
aldh1a2.L
anxa2.L
barhl1.L
bhlhe22.L
calb2.L
chat.L
chmp2b.L
chodl.S
cpne4.L
dmrt3.L
ebf2.L
elavl4.L
en1.L
esrrg.S
evx1.L
evx2.S
foxa1.L
foxp1.S
foxp2.L
foxp4.S
gad2.L
gata3.L
gbx2.2.L
hes5.1.S
hmx3.L
hoxb6.S
hoxb9.S
hoxd10.L
irx1.L
isl1.L
isl2.S
islr2.L
lhx1.S
lhx2.S
lhx3.L
lhx5.L
lifr.L
lmx1a.L
lmx1b.1.S
mafb.L
mbp.L
mnx1.L
neurod1.L
neurod2.S
neurod6.L
nfia.S
nfib.L
nhlh1.L
nkx2-2.L
nkx6-2.S
nr4a2.L
nr5a2.L
olig2.L
olig3.S
onecut2.L
otp.L
pax5.L
pax6.L
pdgfra.L
pitx2.S
plp1.L
pou4f1.L
pou6f2.L
prdm12.L
prdm8.L
reln.L
rorb.L
sall1.L
sall3.L
shox2.S
sim1.S
slc10a4.L
slc17a7.L
slc18a3.S
slc32a1.S
slc6a5.S
slit2.S
snap25.L
sncg.S
sox14.L
sox2.L-10.1
sox21.L
sp8.L
sp9.L
tal1.S
tfap2b.S
tlx3.L
tubb2b.L
vgll3.L
vsx2.S
wt1.L
zfhx3.L
zfhx4.L
zic2.L
