## Supplementary material for "Innovations in spinal cord cell type heterogeneity across vertebrate evolution": Table S2

### Sheet: Sheet1
Gene Name
LOC108713448
LOC108715046
adamts5.S
ano1.L
bcl11a.L
bnc2.S
calb2.L
calca.L
cbln2.L
cck.L
cdh23.L
chat.L
corin.L
cpne4.L
cpne7.S
cpne8.S
dach2.L
dmrt3.L
ebf2.L
ebf3.L
ecel1.L
elavl3.L
elavl4.L
en1.L
enpp1.L
esr1.L
esrrg.S
foxp1.S
foxp2.L
gad2.L
gal.1.L
gap43.S
gata3.L
grp.L
kcng2.S
kcnq4.L
lhx2.S
lmx1b.1.S
lypd1.S
maf.L
mafb.L
meis2.L
ndnf.L
neurod1.L
neurod2.S
neurod6.L
nfia.S
nfib.L
nmu.L
nos1.L
npffr2.L
npy.L
ntn1.L
nts.S
p2ry1.L
pax5.L
pde3a.L
pdyn.L
penk.L
pou3f4.S
pou4f1.L
pou6f2.L
prkcg.S
qrfpr.S
rasal1.S
reln.L
rnf220.S
rorb.L
runx2.L
rxfp2.L
sall3.L
sema3a.L
sema3d.L
shox2.S
sim1.S
skor1.L
slc17a7.L
slc18a3.S
slc32a1.S
slc6a5.S
slit2.S
sox5.L
sst.2
st18.L
tac1.L
tac3.L
tacr1.S
tacr3.L
tcf4.L
tfap2b.S
trh.L
trhr.S
tubb2b.L
tyr.S
unc5d.S
vsx2.S
wt1.L
zfhx3.L
zfhx4.L
zfpm2.L
